# Subcellular architecture and metabolic connection in the planktonic photosymbiosis between Collodaria (radiolarians) and their microalgae

**DOI:** 10.1101/2021.03.13.435225

**Authors:** Johan Decelle, Giulia Veronesi, Charlotte LeKieffre, Benoit Gallet, Fabien Chevalier, Hryhoriy Stryhanyuk, Sophie Marro, Stéphane Ravanel, Rémi Tucoulou, Nicole Schieber, Giovanni Finazzi, Yannick Schwab, Niculina Musat

**Affiliations:** Univ. Grenoble Alpes, CNRS, CEA, INRAe, IRIG-LPCV, Grenoble, France; Helmholtz Centre for Environmental Research – UFZ, Department of Isotope Biogeochemistry, Leipzig, Germany; CNRS, Laboratoire de Chimie et Biologie des Métaux (LCBM) UMR 5249 CNRS-CEA-UGA, F-38054 Grenoble, France and CEA, LCBM, F-38054 Grenoble, France and Université Grenoble Alpes, LCBM, F-38054 Grenoble, France; ESRF, The European Synchrotron, 71, Avenue des Martyrs, 38043 Grenoble, France; Institut de Biologie Structurale (IBS), University Grenoble Alpes, CEA, CNRS, 38044 Grenoble, France; Sorbonne Universités, UPMC Université Paris 06, CNRS, Laboratoire d’Océanographie de Villefranche (LOV) UMR7093, Observatoire Océanologique, 06230 Villefranche-sur-Mer, France; Cell Biology and Biophysics Unit, European Molecular Biology Laboratory (EMBL), 69117 Heidelberg, Germany

**Keywords:** photosymbiosis, oceanic plankton, microalgae, 3D electron microscopy, subcellular imaging, dinoflagellate, radiolarians

## Abstract

Photosymbiosis is widespread and ecologically important in the oceanic plankton but remains poorly studied. Here, we used multimodal subcellular imaging to investigate the photosymbiosis between colonial Collodaria and their microalga dinoflagellate (*Brandtodinium*) collected in surface seawaters. We showed that this symbiosis is a very dynamic system whereby symbionts interact with different host cells via extracellular vesicles within the “greenhouse-like” colony. 3D electron microscopy revealed that the volume of the photosynthetic apparatus (plastid and pyrenoid) of the microalgae increased in symbiosis compared to free-living while the mitochondria volume was similar. Stable isotope probing coupled with NanoSIMS showed that carbon and nitrogen were assimilated and stored in the symbiotic microalga in starch granules and purine crystals, respectively. Nitrogen was also allocated to the algal nucleus (nucleolus). After 3 hours, low ^13^C and ^15^N transfer was detected in the host Golgi. Metal mapping revealed that intracellular iron concentration was similar in free-living and symbiotic microalgae (ca 40 ppm) and two-fold higher in the host, whereas copper concentration increased in symbiotic microalgae (up to 6900 ppm) and was detected in the host cell and extracellular vesicles. Sulfur mapping also pinpointed the importance of this nutrient for the algal metabolism. This study, which revealed subcellular changes of the morphology and nutrient homeostasis in symbiotic microalgae, improves our understanding on the metabolism of this widespread and abundant oceanic symbiosis and paves the way for more studies to investigate the metabolites exchanged.
