## Supplementary material for "Subcellular architecture and metabolic connection in the planktonic photosymbiosis between Collodaria (radiolarians) and their microalgae": Table S1

### Sheet: Sheet1
	Cell	Segment	voxel_number	conversion_factor	corrected_voxels_number	volume_512nm3	volume_micron3	Ratio/cell
Free-living	FL_Cell1	Cell	760759841	1	760759841	389509038592	389.509	74.3428
Free-living	freeliving_cell1	chloroplast	118136178	1	118136178	60485723136	60.4857	15.4774
Free-living	freeliving_cell1	lipids	32203002	1	32203002	16487937024	16.4879	4.21902
Free-living	freeliving_cell1	pyrenoid	14309114	1	14309114	7326266368	7.32627	1.87468
Free-living	freeliving_cell1	heterochromatin	32063987	1	32063987	16416761344	16.4168	4.20081
Free-living	freeliving_cell1	mitochondria	31327191	1	31327191	16039521792	16.0395	4.10428
Free-living	freeliving_cell1	nucleolus	1904557	1	1904557	975133184	0.975133	0.249522
Free-living	freeliving_cell1	starch	39488660	1	39488660	20218193920	20.2182	5.17354
Free-living	FL_Cell2	Cell	422193911	1	422193911	216163282432	216.163	68.4659
Free-living	freeliving_cell2	chloroplast	79312292	1	79312292	40607893504	40.6079	18.7826
Free-living	freeliving_cell2	pyrenoid	6460123	1	6460123	3307582976	3.30758	1.52987
Free-living	freeliving_cell2	mitochondria	16982508	1	16982508	8695044096	8.69504	4.02176
Free-living	freeliving_cell2	heterochromatin	30402832	1	30402832	15566249984	15.5662	7.19993
Free-living	freeliving_cell2	nucleolus	906084	1	906084	463915008	0.463915	0.214577
Free-living	freeliving_cell2	Lipids	16430032	1	16430032	8412176384	8.41218	3.89092
Free-living	FL_Cell3	Cell	765290848	1	765290848	391828914176	391.829	73.4926
Free-living	freeliving_cell3	chloroplast	122381713	1	122381713	62659437056	62.6594	15.9927
Free-living	freeliving_cell3	mitochondria	32289797	1	32289797	16532376064	16.5324	4.2196
Free-living	freeliving_cell3	pyrenoid	13722420	1	13722420	7025879040	7.02588	1.79323
Free-living	freeliving_cell3	heterochromatin	34449622	1	34449622	17638206464	17.6382	4.50184
Free-living	freeliving_cell3	starch	39364628	1	39364628	20154689536	20.1547	5.14413
Free-living	freeliving_cell3	nucleolus	2426710	1	2426710	1242475520	1.24248	0.31712
Free-living	freeliving_cell3	lipids	30850432	1	30850432	15795421184	15.7954	4.0315
symbiotic	Symb_Cell1	cell	550902493	1	550902493	282062076416	282.062	54.5221
symbiotic	symbiotic_cell1	vacuole	39531627	1	39531627	20240193024	20.2402	7.17483
symbiotic	symbiotic_cell1	chloroplast	151868616	1	151868616	77756731392	77.7567	27.5635
symbiotic	symbiotic_cell1	heterochromatin	24402705	1	24402705	12494184960	12.4942	4.42899
symbiotic	symbiotic_cell1	pyrenoid	13139369	1	13139369	6727356928	6.72736	2.38474
symbiotic	symbiotic_cell1	mitochondria	21629984	1	21629984	11074551808	11.0746	3.92575
symbiotic	symbiotic_cell1	nucleolus	1756882	1	1756882	899523584	0.899524	0.318867
symbiotic	symbiotic_cell1	cristaux	10621440	1	10621440	5438177280	5.43818	1.92775
symbiotic	Symb_Cell3	Cell	641878391	1	641878391	328641736192	328.642	57.6571
symbiotic	symbiotic_cell3	chloroplast	195362011	1	195362011	100025349632	100.025	30.4399
symbiotic	symbiotic_cell3	pyrenoid	17269350	1	17269350	8841907200	8.84191	2.69078
symbiotic	symbiotic_cell3	mitochondria	26381499	1	26381499	13507327488	13.5073	4.11057
symbiotic	symbiotic_cell3	heterochromatin	26553186	1	26553186	13595231232	13.5952	4.13732
symbiotic	symbiotic_cell3	nucleolus	2583639	1	2583639	1322823168	1.32282	0.402563
symbiotic	symbiotic_cell3	vacuole	6189244	1	6189244	3168892928	3.16889	0.964362
symbiotic	Symb_Cell5	Cell	482163472	1	482163472	246867697664	246.868	57.7935
symbiotic	symbiotic_cell5	chloroplast	151354042	1	151354042	77493269504	77.4933	31.3865
symbiotic	symbiotic_cell5	mitochondria	19472835	1	19472835	9970091520	9.97009	4.03811
symbiotic	symbiotic_cell5	pyrenoid	11948004	1	11948004	6117378048	6.11738	2.47767
symbiotic	symbiotic_cell5	thylakoids	581202	1	581202	297575424	0.297575	0.120525
symbiotic	symbiotic_cell5	nucleolus	1173484	1	1173484	600823808	0.600824	0.243347
symbiotic	symbiotic_cell5	heterochromatin	20755990	1	20755990	10627066880	10.6271	4.3042
symbiotic	Symb_Cell2	cell	663439306	1.07	7.0988e+08	3.63459e+11	363.459	73.6884
symbiotic	symbiotic_cell2	heterochromatin	17322647	1.07	1.85352e+07	9.49004e+09	9.49004	2.61074
symbiotic	symbiotic_cell2	Pyrenoid	13141755	1.07	1.40617e+07	7.19958e+09	7.19958	1.98063
symbiotic	symbiotic_cell2	chloroplast	125168003	1.07	1.3393e+08	6.8572e+10	68.572	18.8644
symbiotic	symbiotic_cell2	mitochondria	17443108	1.07	1.86641e+07	9.55603e+09	9.55603	2.62889
symbiotic	symbiotic_cell2	nucleolus	1586440	1.07	1.69749e+06	8.69115e+08	0.869115	0.239096
symbiotic	symbiotic_cell2	vacuole	1505898	1.07	1.61131e+06	8.24991e+08	0.824991	0.226958
