## Supplementary material for "Subcellular architecture and metabolic connection in the planktonic photosymbiosis between Collodaria (radiolarians) and their microalgae": Table S2

### Sheet: 13C symbiont
colony	cell	symbiont number	roi_number	class	Ratio 13C12C/12C2	13C Enrichment	13C/12C ratio	13C fraction	13C fraction [at%]	Rel. Assim. Ka(i) [at%]	Rel. Assim. Ka(f) [at%]			ratio average	SD	13C Enrichement	SD	13C fraction [at%]	SD	Rel. Assim. Ka(i) [at%]	SD	n
A8	cell7	1	1	g	0.773	35155.3	0.278759	0.217992	21.7992	26.851	21.1674	colonyA8	starch granule	0.706684	0.132323	32053.5	6189.12	20.5213	2.35947	24.8966	3.69807	38
A8	cell7	1	2	g	0.879	40113.2	0.305314	0.233901	23.3901	29.52	22.7919	colonyA8	starch sheath pyrenoid	0.624833	0.0653195	28225.1	3055.17	19.1796	1.19659	22.7158	1.86301	12
A8	cell7	1	3	g	0.86	39224.5	0.300699	0.231183	23.1183	29.0561	22.5143	Colony A7	starch granule	0.260421	0.0705753	11180.6	3301	10.2068	2.21693	10.3588	2.75767	19
A8	cell7	1	4	p	0.611	27578.1	0.23401	0.189634	18.9634	22.3565	18.2716	colony A7	starch sheath pyrenoid	0.2265	0.0427697	9594.01	2000.46	9.18419	1.41687	9.06142	1.7238	4
A8	cell7	1	5	p	0.695	31507	0.257885	0.205015	20.5015	24.7539	19.8422
A8	cell7	1	6	g	0.769	34968.2	0.277718	0.217354	21.7354	26.7463	21.1022
A8	cell7	1	7	p	0.595	26829.7	0.229287	0.18652	18.652	21.8823	17.9537
A8	cell7	1	8	g	0.796	36231.1	0.284692	0.221604	22.1604	27.4472	21.5361
A8	cell7	1	9	p	0.579	26081.4	0.224506	0.183344	18.3344	21.4024	17.6293
A8	cell7	1	10	g	0.732	33237.6	0.267936	0.211316	21.1316	25.7635	20.4857
A8	cell7	1	11	g	0.841	38335.8	0.296023	0.228408	22.8408	28.586	22.231
A8	cell7	1	12	p	0.778	35389.1	0.280058	0.218785	21.8785	26.9814	21.2483
A8	cell7	1	13	g	0.83	37821.3	0.293286	0.226776	22.6776	28.3109	22.0643
A8	cell7	1	14	g	0.841	38335.8	0.296023	0.228408	22.8408	28.586	22.231
A8	cell7	1	15	g	0.754	34266.6	0.273784	0.214937	21.4937	26.351	20.8554
A8	cell7	1	16	g	0.621	28045.8	0.236932	0.191548	19.1548	22.6499	18.4671
A8	cell7	1	17	g	0.857	39084.2	0.299965	0.230749	23.0749	28.9823	22.47
A8	cell9	1	1	g	0.636	28747.4	0.241275	0.194377	19.4377	23.0858	18.7559
A8	cell9	1	2	g	0.645	29168.4	0.243856	0.196049	19.6049	23.3451	18.9266
A8	cell9	1	3	g	0.555	24958.8	0.217221	0.178457	17.8457	20.6713	17.1302
A8	cell9	1	4	g	0.633	28607.1	0.24041	0.193815	19.3815	22.999	18.6985
A8	cell9	1	5	g	0.653	29542.6	0.246136	0.19752	19.752	23.574	19.0768
A8	cell9	1	6	g	0.397	17568.8	0.165624	0.14209	14.209	15.4957	13.4167
A8	cell9	1	7	g	0.786	35763.3	0.282125	0.220045	22.0045	27.1892	21.377
A8	cell9	1	8	g	0.734	33331.2	0.268471	0.211649	21.1649	25.8173	20.5197
A8	cell9	1	9	p	0.696	31553.8	0.25816	0.205189	20.5189	24.7816	19.8599
A8	cell9	1	10	g	0.577	25987.8	0.223904	0.182942	18.2942	21.342	17.5883
A8	cell9	1	11	p	0.604	27250.7	0.231951	0.188279	18.8279	22.1497	18.1333
A8	cell9	1	12	g	0.67	30337.7	0.250936	0.200599	20.0599	24.056	19.3913
A8	cell9	1	13	g	0.833	37961.6	0.294035	0.227223	22.7223	28.3861	22.11
A8	cell9	1	14	p	0.566	25473.3	0.220577	0.180715	18.0715	21.008	17.3609
A8	cell9	1	15	p	0.651	29449	0.245568	0.197153	19.7153	23.5169	19.0394
A8	cell9	1	16	g	0.747	33939.2	0.271933	0.213795	21.3795	26.1651	20.7388
A8	cell9	1	17	g	0.935	42732.5	0.318569	0.241602	24.1602	30.8528	23.5783
A8	cell8	1	1	g	0.49	21918.6	0.196787	0.16443	16.443	18.621	15.6979
A8	cell8	1	2	p	0.597	26923.3	0.229881	0.186913	18.6913	21.9419	17.9937
A8	cell8	1	3	g	0.784	35669.8	0.281609	0.219731	21.9731	27.1374	21.3449
A8	cell8	1	4	g	0.607	27391	0.232835	0.188861	18.8861	22.2385	18.1927
A8	cell8	1	5	p	0.535	24023.4	0.211045	0.174267	17.4267	20.0515	16.7024
A8	cell8	1	6	g	0.575	25894.3	0.223301	0.18254	18.254	21.2815	17.5472
A8	cell8	1	7	g	0.578	26034.6	0.224205	0.183143	18.3143	21.3722	17.6088
A8	cell8	1	8	g	0.972	44463	0.327052	0.24645	24.645	31.706	24.0733
A8	cell8	1	9	p	0.591	26642.7	0.228097	0.185732	18.5732	21.7629	17.8732
A8	cell8	1	10	g	0.577	25987.8	0.223904	0.182942	18.2942	21.342	17.5883
A8	cell8	1	11	g	0.721	32723.1	0.264976	0.209471	20.9471	25.4662	20.2973
A8	cell8	1	12	g	0.775	35248.8	0.279279	0.21831	21.831	26.9032	21.1998
A8	cell8	1	13	g	0.746	33892.4	0.271668	0.213631	21.3631	26.1385	20.722
A8	cell8	1	14	g	0.537	24116.9	0.211667	0.174691	17.4691	20.1139	16.7457
A8	cell8	1	15	g	0.46	20515.4	0.186992	0.157534	15.7534	17.6384	14.9938
A8	cell8	1	16	g	0.678	30711.9	0.253174	0.202026	20.2026	24.2808	19.537
A7	cell35	2	1	p	0.252	10786.7	0.111901	0.100639	10.0639	10.1127	9.18398
A7	cell35	2	2	g	0.249	10646.4	0.110716	0.0996797	9.96797	9.9941	9.08603
A7	cell35	2	3	g	0.404	17896.2	0.168053	0.143875	14.3875	15.7393	13.5989
A7	cell35	2	4	g	0.25	10693.2	0.111111	0.1	10	10.0337	9.11873
A7	cell35	2	5	g	0.316	13780.2	0.136442	0.120061	12.0061	12.5711	11.1672
A7	cell35	2	6	g	0.293	12704.4	0.12778	0.113302	11.3302	11.7033	10.4771
A7	cell35	2	7	g	0.361	15884.9	0.152901	0.132623	13.2623	14.2204	12.45
A7	cell35	2	8	g	0.351	15417.2	0.149298	0.129904	12.9904	13.8593	12.1723
A7	cell35	2	9	p	0.283	12236.7	0.12396	0.110288	11.0288	11.3205	10.1693
A7	cell35	2	10	g	0.251	10739.9	0.111506	0.10032	10.032	10.0732	9.15138
A7	cell33	2	1	g	0.342	14996.3	0.146029	0.127422	12.7422	13.5317	11.9189
A7	cell33	2	2	g	0.172	7044.9	0.0791897	0.0733788	7.33788	6.838	6.40035
A7	cell33	2	3	p	0.193	8027.13	0.0880073	0.0808885	8.08885	7.72053	7.16719
A7	cell33	2	4	g	0.184	7606.17	0.0842491	0.0777027	7.77027	7.34436	6.84187
A7	cell33	2	5	g	0.157	6343.31	0.0727863	0.0678479	6.78479	6.1972	5.83556
A7	cell33	2	6	g	0.221	9336.76	0.0995047	0.0904996	9.04996	8.87152	8.14861
A7	cell33	2	7	g	0.286	12377	0.125109	0.111198	11.1198	11.4357	10.2622
A7	cell33	2	8	p	0.178	7325.54	0.0817264	0.0755518	7.55518	7.09187	6.62223
A7	cell33	2	9	g	0.239	10178.7	0.106744	0.0964487	9.64487	9.59637	8.7561
A7	cell33	2	10	g	0.273	11768.9	0.120106	0.107227	10.7227	10.9345	9.85671
A7	cell33	2	11	g	0.205	8588.4	0.0929705	0.0850622	8.50622	8.21736	7.59338
A7	cell33	2	12	g	0.253	10833.5	0.112295	0.100958	10.0958	10.1522	9.21653
A7	cell33	2	13	g	0.141	5594.95	0.0658571	0.0617879	6.17879	5.50388	5.21675
						285	0	0	0	-1.08083	-1.09264

### Sheet: 15N symbiont
colony	cell	symbiont_number	roi_number	class	Ratio 15N12C/14N12C	15N Enrichment	15N/14N ratio	15N fraction	15N fraction [at%]	Rel. Assim. Ka(i) [at%]	Rel. Assim. Ka(f) [at%]	Cell9	ratio average	standard deviation	15N Enrichment	standard deviation
A8	cell9	1	1	c	0.00975	1649.46	0.00975	0.00965586	0.965586	0.613647	0.609904		0.009246	0.00346301	1512.5	571.42		average colony A8	Ratio	SD ratio	15N Enrichement	SD	15N fraction [at%]	SD	Rel. Assim. Ka(i) [at%]	SD
A8	cell9	1	2	u	0.0157	3266.3	0.0157	0.0154573	1.54573	1.2126	1.19807		0.017	0.000989949	3619.57	269.008		chloroplast c	0.0108241	0.00104035	1941.33	277.642	1.07072	0.100044	0.721766	0.102847
A8	cell9	1	3	c	0.00904	1456.52	0.00904	0.00895901	0.895901	0.54218	0.539256							pyrenoid p	0.0105633	0.000638766	1870.47	173.578	1.04525	0.0625682	0.695517	0.0642981
A8	cell9	1	4	s	0.00581	578.804	0.00581	0.00577644	0.577644	0.217068	0.216598		0.006305	0.000967673	713.315	262.955		chromosome r	0.0104005	0.00061321	1826.23	166.633	1.02931	0.0600282	0.679129	0.061726
A8	cell9	1	5	a	0.0125	2396.74	0.0125	0.0123457	1.23457	0.890466	0.882606		0.0122	0.000837987	2315.22	227.714		euchromatin e	0.0157125	0.00401355	3269.7	1090.64	1.54541	0.388289	1.21388	0.404055
A8	cell9	1	6	r	0.0103	1798.91	0.0103	0.010195	1.0195	0.66901	0.664564		0.0102191	0.000448177	1776.93	121.787		nucleolus h	0.033	0	7967.39	0	3.19	0	2.95451	0
A8	cell9	1	7	r	0.0105	1853.26	0.0105	0.0103909	1.03909	0.689142	0.684425							urate crystals u	0.0320217	0.00842011	7701.56	2288.07	3.09634	0.793757	2.85606	0.847903
A8	cell9	1	8	c	0.00872	1369.57	0.00872	0.00864462	0.864462	0.50997	0.507382
A8	cell9	1	9	r	0.01	1717.39	0.01	0.00990099	0.990099	0.638812	0.634757
A8	cell9	1	10	e	0.0133	2614.13	0.0133	0.0131254	1.31254	0.970998	0.96166		0.01262	0.00049558	2429.35	134.669
A8	cell9	1	11	r	0.00993	1698.37	0.00993	0.00983236	0.983236	0.631766	0.627799
A8	cell9	1	12	e	0.0125	2396.74	0.0125	0.0123457	1.23457	0.890466	0.882606							average colony A7
A8	cell9	1	13	e	0.0118	2206.52	0.0118	0.0116624	1.16624	0.820001	0.813332	c	chloroplast						RATIO	SD ratio	15N Enrichement	SD	15N fraction [at%]	SD	Rel. Assim. Ka(i) [at%]	SD
A8	cell9	1	14	r	0.00981	1665.76	0.00981	0.0097147	0.97147	0.619687	0.61587	u	purine crystals					pyrenoid p	0.00874705	0.00039345	1376.92	106.916	0.867105	0.0386656	0.512693	0.0396033
A8	cell9	1	15	r	0.00994	1701.09	0.00994	0.00984217	0.984217	0.632772	0.628793	s	starch					chromosome r	0.00997187	0.00106739	1709.75	290.051	0.98723	0.104632	0.635981	0.107442
A8	cell9	1	16	a	0.0139	2777.17	0.0139	0.0137094	1.37094	1.0314	1.02087	a	cytoplasm					euchromatin e	0.0164785	0.0003965	3477.85	107.745	1.62112	0.0383749	1.29097	0.0399165
A8	cell9	1	17	r	0.0114	2097.83	0.0114	0.0112715	1.12715	0.779736	0.773704	r	chromosome					nucleolus h	0.0269	0	6321	0	2.62352	0	2.344	0
A8	cell9	1	18	e	0.0129	2505.43	0.0129	0.0127357	1.27357	0.930732	0.922149	e	euchromatin					urate crystals u	0.0181028	0.000929117	3919.23	252.477	1.77801	0.0895485	1.45449	0.0935403
A8	cell9	1	19	e	0.0126	2423.91	0.0126	0.0124432	1.24432	0.900532	0.892495	h	nucleolus					chromosome r			1767.99	58.2418	1.00827	0.02104	0.657555	0.0215739
A8	cell9	1	20	r	0.01	1717.39	0.01	0.00990099	0.990099	0.638812	0.634757	p	pyrenoid					euchromatin e			3373.78	104.076	1.58327	0.0378559	1.25243	0.0385491
A8	cell9	1	21	r	0.0104	1826.09	0.0104	0.010293	1.0293	0.679076	0.674495							nucleolus h			7144.2	823.196	2.90676	0.283241	2.64925	0.305254
A8	cell9	1	22	c	0.0096	1608.7	0.0096	0.00950872	0.950872	0.598548	0.594987							urate crystals u			5810.39	1891.17	2.43717	0.659168	2.15528	0.700785
A8	cell9	1	23	s	0.00658	788.043	0.00658	0.00653699	0.653699	0.29457	0.293705
A8	cell9	1	24	r	0.00973	1644.02	0.00973	0.00963624	0.963624	0.611634	0.607916
A8	cell9	1	25	r	0.0104	1826.09	0.0104	0.010293	1.0293	0.679076	0.674495
A8	cell9	1	26	a	0.0119	2233.7	0.0119	0.0117601	1.17601	0.830068	0.823234
A8	cell9	1	27	c	0.00912	1478.26	0.00912	0.00903758	0.903758	0.550233	0.547222
A8	cell9	1	28	s	0.00588	597.826	0.00588	0.00584563	0.584563	0.224114	0.223613
A8	cell9	1	29	s	0.00818	1222.83	0.00818	0.00811363	0.811363	0.455616	0.453549
A8	cell9	1	30	u	0.0172	3673.91	0.0172	0.0169092	1.69092	1.36361	1.34527
A8	cell9	1	31	s	0.00504	369.565	0.00504	0.00501473	0.501473	0.139568	0.139373
A8	cell9	1	32	s	0.00634	722.826	0.00634	0.00630006	0.630006	0.270413	0.269684
A8	cell9	1	33	u	0.0181	3918.48	0.0181	0.0177782	1.77782	1.45422	1.43337
A8	cell7	1	1	u	0.0333	8048.91	0.0333	0.0322268	3.22268	2.98472	2.89822	Cell7	0.0332889	0.00348439	8045.89	946.846
A8	cell7	1	2	c	0.0124	2369.57	0.0124	0.0122481	1.22481	0.880399	0.872716		0.011425	0.00062998	2104.62	171.19
A8	cell7	1	3	u	0.0332	8021.74	0.0332	0.0321332	3.21332	2.97465	2.88872
A8	cell7	1	4	u	0.0403	9951.09	0.0403	0.0387388	3.87388	3.68971	3.55842
A8	cell7	1	5	s	0.00803	1182.07	0.00803	0.00796603	0.796603	0.440517	0.438585		0.008098	0.000901352	1200.54	244.933
A8	cell7	1	6	c	0.0123	2342.39	0.0123	0.0121505	1.21505	0.870333	0.862824
A8	cell7	1	7	p	0.0108	1934.78	0.0108	0.0106846	1.06846	0.71934	0.714202		0.011	0.0002	1989.13	54.3478
A8	cell7	1	8	c	0.0113	2070.65	0.0113	0.0111737	1.11737	0.76967	0.763792
A8	cell7	1	9	c	0.0111	2016.3	0.0111	0.0109781	1.09781	0.749538	0.743962
A8	cell7	1	10	c	0.0113	2070.65	0.0113	0.0111737	1.11737	0.76967	0.763792
A8	cell7	1	11	a	0.0167	3538.04	0.0167	0.0164257	1.64257	1.31327	1.29625		0.0167	0	3538.04	0
A8	cell7	1	12	s	0.00746	1027.17	0.00746	0.00740476	0.740476	0.383144	0.381682
A8	cell7	1	13	p	0.0112	2043.48	0.0112	0.0110759	1.10759	0.759604	0.753878
A8	cell7	1	14	s	0.00791	1149.46	0.00791	0.00784792	0.784792	0.428439	0.426611
A8	cell7	1	15	e	0.0209	4679.35	0.0209	0.0204721	2.04721	1.73612	1.70649		0.0208667	0.00020548	4670.29	55.8371
A8	cell7	1	16	c	0.0117	2179.35	0.0117	0.0115647	1.15647	0.809935	0.803428
A8	cell7	1	17	r	0.0104	1826.09	0.0104	0.010293	1.0293	0.679076	0.674495		0.01065	0.000713705	1894.02	193.942
A8	cell7	1	18	u	0.0374	9163.04	0.0374	0.0360517	3.60517	3.39763	3.28599
A8	cell7	1	19	r	0.0115	2125	0.0115	0.0113693	1.13693	0.789803	0.783614
A8	cell7	1	20	r	0.0105	1853.26	0.0105	0.0103909	1.03909	0.689142	0.684425
A8	cell7	1	21	u	0.0277	6527.17	0.0277	0.0269534	2.69534	2.4208	2.36358
A8	cell7	1	22	r	0.0109	1961.96	0.0109	0.0107825	1.07825	0.729406	0.724124
A8	cell7	1	23	e	0.0211	4733.7	0.0211	0.020664	2.0664	1.75625	1.72594
A8	cell7	1	24	r	0.0105	1853.26	0.0105	0.0103909	1.03909	0.689142	0.684425
A8	cell7	1	25	e	0.0206	4597.83	0.0206	0.0201842	2.01842	1.70591	1.6773
A8	cell7	1	26	s	0.00862	1342.39	0.00862	0.00854633	0.854633	0.499904	0.497418
A8	cell7	1	27	s	0.00621	687.5	0.00621	0.00617167	0.617167	0.257329	0.256668
A8	cell7	1	28	r	0.00975	1649.46	0.00975	0.00965586	0.965586	0.613647	0.609904
A8	cell7	1	29	h	0.033	7967.39	0.033	0.0319458	3.19458	2.95451	2.86972
A8	cell7	1	30	s	0.00764	1076.09	0.00764	0.00758207	0.758207	0.401262	0.399658
A8	cell7	1	31	r	0.0119	2233.7	0.0119	0.0117601	1.17601	0.830068	0.823234
A8	cell7	1	32	r	0.00975	1649.46	0.00975	0.00965586	0.965586	0.613647	0.609904
A8	cell7	1	33	u	0.0331	7994.57	0.0331	0.0320395	3.20395	2.96458	2.87922
A8	cell7	1	34	u	0.0303	7233.7	0.0303	0.0294089	2.94089	2.68261	2.61253
A8	cell7	1	35	c	0.0108	1934.78	0.0108	0.0106846	1.06846	0.71934	0.714202
A8	cell7	1	36	u	0.0326	7858.7	0.0326	0.0315708	3.15708	2.91423	2.8317
A8	cell7	1	37	s	0.00942	1559.78	0.00942	0.00933209	0.933209	0.58043	0.57708
A8	cell7	1	38	u	0.0317	7614.13	0.0317	0.030726	3.0726	2.82359	2.74605
A8	cell7	1	39	s	0.00779	1116.85	0.00779	0.00772978	0.772978	0.41636	0.414634
A8	cell7	1	40	s	0.00854	1320.65	0.00854	0.00846769	0.846769	0.491852	0.489444
A8	cell7	1	41	s	0.00936	1543.48	0.00936	0.0092732	0.92732	0.57439	0.57111
A8	cell7	1	42	c	0.0105	1853.26	0.0105	0.0103909	1.03909	0.689142	0.684425
A8	cell8	1	1	c	0.0105	1853.26	0.0105	0.0103909	1.03909	0.689142	0.684425	Cell8	0.0111667	0.00054569	2034.42	148.285
A8	cell8	1	2	u	0.0415	10277.2	0.0415	0.0398464	3.98464	3.81058	3.67071		0.0350818	0.00811304	8533.1	2204.63
A8	cell8	1	3	u	0.0217	4896.74	0.0217	0.0212391	2.12391	1.81666	1.78425
A8	cell8	1	4	a	0.0198	4380.43	0.0198	0.0194156	1.94156	1.62537	1.59937		0.0184909	0.000751307	4024.7	204.16
A8	cell8	1	5	u	0.0392	9652.17	0.0392	0.0377213	3.77213	3.57892	3.45526
A8	cell8	1	6	p	0.00969	1633.15	0.00969	0.00959701	0.959701	0.607608	0.603938		0.00969	0	1633.15	0
A8	cell8	1	7	u	0.0399	9842.39	0.0399	0.0383691	3.83691	3.64943	3.52093
A8	cell8	1	8	u	0.0458	11445.7	0.0458	0.0437942	4.37942	4.24371	4.07095
A8	cell8	1	9	a	0.0181	3918.48	0.0181	0.0177782	1.77782	1.45422	1.43337
A8	cell8	1	10	c	0.0114	2097.83	0.0114	0.0112715	1.12715	0.779736	0.773704
A8	cell8	1	11	a	0.019	4163.04	0.019	0.0186457	1.86457	1.54483	1.52132
A8	cell8	1	12	c	0.0105	1853.26	0.0105	0.0103909	1.03909	0.689142	0.684425
A8	cell8	1	13	u	0.0336	8130.43	0.0336	0.0325077	3.25077	3.01493	2.92669
A8	cell8	1	14	c	0.011	1989.13	0.011	0.0108803	1.08803	0.739472	0.734044
A8	cell8	1	15	u	0.0202	4489.13	0.0202	0.0198	1.98	1.66564	1.63835
A8	cell8	1	16	c	0.0116	2152.17	0.0116	0.011467	1.1467	0.799869	0.793522
A8	cell8	1	17	a	0.0184	4000	0.0184	0.0180676	1.80676	1.48442	1.46271
A8	cell8	1	18	a	0.0179	3864.13	0.0179	0.0175852	1.75852	1.43408	1.41381
A8	cell8	1	19	a	0.0195	4298.91	0.0195	0.019127	1.9127	1.59516	1.57012
A8	cell8	1	20	u	0.0342	8293.48	0.0342	0.033069	3.3069	3.07536	2.9836
A8	cell8	1	21	c	0.0107	1907.61	0.0107	0.0105867	1.05867	0.709274	0.704278
A8	cell8	1	22	u	0.0432	10739.1	0.0432	0.041411	4.1411	3.98181	3.82934
A8	cell8	1	23	a	0.0171	3646.74	0.0171	0.0168125	1.68125	1.35354	1.33547
A8	cell8	1	24	c	0.0112	2043.48	0.0112	0.0110759	1.10759	0.759604	0.753878
A8	cell8	1	25	a	0.0184	4000	0.0184	0.0180676	1.80676	1.48442	1.46271
A8	cell8	1	26	a	0.018	3891.3	0.018	0.0176817	1.76817	1.44415	1.42359
A8	cell8	1	27	a	0.0181	3918.48	0.0181	0.0177782	1.77782	1.45422	1.43337
A8	cell8	1	28	a	0.0191	4190.22	0.0191	0.018742	1.8742	1.55489	1.53109
A8	cell8	1	29	u	0.0384	9434.78	0.0384	0.03698	3.698	3.49835	3.3801
A8	cell8	1	30	c	0.0113	2070.65	0.0113	0.0111737	1.11737	0.76967	0.763792
A8	cell8	1	31	c	0.0123	2342.39	0.0123	0.0121505	1.21505	0.870333	0.862824
A8	cell8	1	32	u	0.0282	6663.04	0.0282	0.0274266	2.74266	2.47114	2.41155
A8	cell8	1	33	s	0.0107	1907.61	0.0107	0.0105867	1.05867	0.709274	0.704278
A8	cell8	1	34	s	0.011	1989.13	0.011	0.0108803	1.08803	0.739472	0.734044
A8	cell8	1	35	s	0.0118	2206.52	0.0118	0.0116624	1.16624	0.820001	0.813332
A8	cell8	1	36	s	0.0102	1771.74	0.0102	0.010097	1.0097	0.658944	0.65463
A8	cell8	1	37	s	0.0101	1744.57	0.0101	0.00999901	0.999901	0.648878	0.644694
A8	cell8	1	38	s	0.0102	1771.74	0.0102	0.010097	1.0097	0.658944	0.65463
A8	cell8	1	39	s	0.0118	2206.52	0.0118	0.0116624	1.16624	0.820001	0.813332
A8	cell8	1	40	s	0.0113	2070.65	0.0113	0.0111737	1.11737	0.76967	0.763792
A8	cell8	1	41	s	0.0107	1907.61	0.0107	0.0105867	1.05867	0.709274	0.704278
A8	cell8	1	42	s	0.0092	1500	0.0092	0.00911613	0.911613	0.558285	0.555186
A8	cell8	1	43	s	0.0107	1907.61	0.0107	0.0105867	1.05867	0.709274	0.704278
A7	cell35	2	1	u	0.017771	3829.08	0.017771	0.0174607	1.74607	1.42109	1.40118
A7	cell35	2	2	u	0.017554	3770.11	0.017554	0.0172512	1.72512	1.39925	1.37994
A7	cell35	2	3	c	0.0085796	1331.41	0.0085796	0.00850662	0.850662	0.495838	0.493391
A7	cell35	2	4	u	0.019695	4351.9	0.019695	0.0193146	1.93146	1.6148	1.58914
A7	cell35	2	5	p	0.0083536	1270	0.0083536	0.0082844	0.82844	0.47309	0.470862
A7	cell35	2	6	c	0.0080699	1192.91	0.0080699	0.0080053	0.80053	0.444534	0.442566
A7	cell35	2	7	r	0.01131	2073.37	0.01131	0.0111835	1.11835	0.770677	0.764783
A7	cell35	2	8	h	0.026942	6321.2	0.026942	0.0262352	2.62352	2.34447	2.29076
A7	cell35	2	9	c	0.0087326	1372.99	0.0087326	0.008657	0.8657	0.511238	0.508638
A7	cell35	2	10	e	0.016875	3585.6	0.016875	0.016595	1.6595	1.33089	1.31341
A7	cell35	2	11	r	0.0086978	1363.53	0.0086978	0.0086228	0.86228	0.507735	0.50517
A7	cell35	2	12	e	0.016082	3370.11	0.016082	0.0158275	1.58275	1.25106	1.2356
A7	cell35	2	13	r	0.0099078	1692.34	0.0099078	0.0098106	0.98106	0.629531	0.625593
A7	cell35	2	14	p	0.0091405	1483.83	0.0091405	0.00905771	0.905771	0.552296	0.549263
A7	cell35	2	15	c	0.0095887	1605.62	0.0095887	0.00949763	0.949763	0.597411	0.593863
A7	cell35	2	16	u	0.017391	3725.82	0.017391	0.0170937	1.70937	1.38284	1.36398

### Sheet: Host Golgi
Collodarian	NanoSIMS image	ROI	delta-13C 12C/12C2	SD	delta-15N 12C/14N 12C	SD		12C13C/12C12C	12C15N/12C14N	12C/13C	Ka(Carbon) [at%]	Ka(Nitrogen) [at%]	13C fraction [at%]	15N fraction [at%]
A7	August-2020_37	GolgiV_1	159.388	6.25052	984.934	30.2391		0.0245906	0.00724104	0.012146	1.37683	0.361105	1.20002	0.718898
A8_capsule1	Nov-2019_7	GolgiV_1	247.671	29.4447	1095.45	48.8778		0.0264631	0.00764421	0.0130588	1.56402	0.401686	1.28904	0.758622
A8_capsule1	Nov-2019_7	GolgiV_2	294.818	23.0756	1123.39	39.508		0.0274631	0.00774612	0.0135455	1.66399	0.411944	1.33645	0.768658
A8_capsule1	Nov-2019_7	GolgiV_3	277.02	34.5148	946.348	56.1984		0.0270856	0.00710028	0.0133618	1.62625	0.346937	1.31857	0.705022
A8_capsule1	Nov-2019_7	GolgiV_4	267.656	34.295	1193.78	54.1411		0.026887	0.00800293	0.0132652	1.6064	0.437792	1.30915	0.793939
A8_capsule1	Nov-2019_8	GolgiV_1	370.825	32.8133	1326.83	56.1958		0.0290752	0.00848828	0.0143293	1.82516	0.486646	1.41269	0.841684
A8_capsule1	Nov-2019_8	GolgiV_2	272.365	22.4186	1023.3	38.0797		0.0269869	0.00738101	0.0133138	1.61638	0.375194	1.31389	0.732693
A8_capsule1	Nov-2019_8	GolgiV_3	305.626	30.8392	1257.05	53.7473		0.0276923	0.00823372	0.0136571	1.68691	0.461023	1.34731	0.816648
A8_capsule2	Nov-2019_9	GolgiV_1	256.068	37.255	895.477	59.5546		0.0266412	0.0069147	0.0131455	1.58183	0.328258	1.29749	0.686722
A8_capsule2	Nov-2019_9	GolgiV_2	357.879	31.824	1183.46	51.3989		0.0288006	0.00796528	0.0141959	1.79771	0.434003	1.39972	0.790233
A8_capsule2	Nov-2019_9	GolgiV_3	301.618	34.2629	1059.83	56.3135		0.0276073	0.00751426	0.0136157	1.67841	0.388606	1.34328	0.745821
A8_capsule2	Nov-2019_9	GolgiV_4	307.392	26.1341	974.149	39.5066		0.0277298	0.00720169	0.0136753	1.69066	0.357145	1.34908	0.71502
AVERAGE			284.86		1088.67					AVERAGE	1.64288	0.399195	1.32639	0.756163
SD			54.3636		132.432					SD	0.115274	0.0486271	0.0546696	0.0475766

### Sheet: controls
Contro_collodaire A2
Sample	File	13C12C/12C2	12C15N/12C14N	d13C	d15N
Collodaire	August-2020_29	0.02091	0.00367	-5.63	1.94
Collodaire	August-2020_29	0.02081	0.00373	-10.19	18.18
Collodaire	August-2020_29	0.02122	0.00366	9.17	-1.43
Collodaire	August-2020_31	0.02108	0.00354	2.66	-33.78
Collodaire	August-2020_31	0.02099	0.00366	-1.48	-1.53
Collodaire	August-2020_31	0.02114	0.00372	5.47	16.62
Dinoflagellate	August-2020_29	0.02134	0.00366	-1.69	-7.53
Dinoflagellate	August-2020_29	0.02131	0.00367	-3.37	-3.33
Dinoflagellate	August-2020_30	0.02143	0.00373	2.53	11.73
Dinoflagellate	August-2020_31	0.02138	0.00368	-0.04	-1.87
Dinoflagellate	August-2020_32	0.02143	0.00369	2.57	1
		13C12C/12C2	12C15N/12C14N	d13C	d15N
Collodaire	avg	0.02103	0.00366	0	0
	2sigma	0.0003	0.00014	14.39	37.48
	3sigma	0.00045	0.00021	21.58	56.22
Dinoflagellate	avg	0.02138	0.00368	0	0
	2sigma	0.00011	5e-05	5.21	14.49
	3sigma	0.00017	8e-05	7.81	21.73
				d13C	d15N
		Collodaire	Avg +/- 3 sigma	21.58	56.22
		Dinoflagellate	Avg +/- 3 sigma	7.81	21.73
