## Supplementary material for "Subcellular architecture and metabolic connection in the planktonic photosymbiosis between Collodaria (radiolarians) and their microalgae": Table S3

### Sheet: free_living
Freeliving	12C14N/12C2	class	free-living	31P/12C2	class	free-living	32S/12C2	class
Brt_7-1_FoV-1	1.24	c	Brt_7-1_FoV-1	0.000308	c	Brt_7-1_FoV-1	0.021	c
Brt_7-1_FoV-1	1.44	c	Brt_7-1_FoV-1	0.000315	c	Brt_7-1_FoV-1	0.0209	c
Brt_7-1_FoV-1	1.44	c	Brt_7-1_FoV-1	0.000243	c	Brt_7-1_FoV-1	0.0245	c
Brt_7-1_FoV-1	1.55	c	Brt_7-1_FoV-1	0.000472	c	Brt_7-1_FoV-1	0.026	c
Brt_7-1_FoV-1	1.25	c	Brt_7-1_FoV-1	0.000238	c	Brt_7-1_FoV-1	0.0181	c
Brt_7-1_FoV-1	1.44	c	Brt_7-1_FoV-1	0.00024	c	Brt_7-1_FoV-1	0.0201	c
Brt_7-1_FoV-1	1.48	c	Brt_7-1_FoV-1	0.000328	c	Brt_7-1_FoV-1	0.0214	c
Brt_7-1_FoV-1	1.38	c	Brt_7-1_FoV-1	0.000251	c	Brt_7-1_FoV-1	0.0193	c
Brt_7-1_FoV-1	1.5	c	Brt_7-1_FoV-1	0.000228	c	Brt_7-1_FoV-1	0.019	c
Brt_7-1_FoV-1	1.11	c	Brt_7-1_FoV-1	0.000508	c	Brt_7-1_FoV-1	0.0226	c
Brt_7-1_FoV-1	1.4	c	Brt_7-1_FoV-1	0.000224	c	Brt_7-1_FoV-1	0.0212	c
Brt_7-1_FoV-1	1.25	c	Brt_7-1_FoV-1	0.000343	c	Brt_7-1_FoV-1	0.022	c
Brt_7-1_FoV-1	1.09	c	Brt_7-1_FoV-1	0.000311	c	Brt_7-1_FoV-1	0.0212	c
Brt_7-1_FoV-1	1.44	c	Brt_7-1_FoV-1	0.000339	c	Brt_7-1_FoV-1	0.0217	c
Brt_7-1_FoV-1	0.839	c	Brt_7-1_FoV-1	0.000269	c	Brt_7-1_FoV-1	0.0205	c
Brt_7-1_FoV-1	1.27	c	Brt_7-1_FoV-1	0.000401	c	Brt_7-1_FoV-1	0.0223	c
Brt_7-1_FoV-1	1.18	c	Brt_7-1_FoV-1	0.000372	c	Brt_7-1_FoV-1	0.0226	c
Brt_7-1_FoV-1	0.959	c	Brt_7-1_FoV-1	0.000247	c	Brt_7-1_FoV-1	0.0211	c
Brt_7-1_FoV-1	1.28	c	Brt_7-1_FoV-1	0.000273	c	Brt_7-1_FoV-1	0.0208	c
Brt_7-1_FoV-1	0.842	c	Brt_7-1_FoV-1	0.000268	c	Brt_7-1_FoV-1	0.0191	c
Brt_7-1_FoV-1	1.14	c	Brt_7-1_FoV-1	0.000253	c	Brt_7-1_FoV-1	0.0187	c
Brt_7-1_FoV-1	1.23	c	Brt_7-1_FoV-1	0.000384	c	Brt_7-1_FoV-1	0.0212	c
Brt_7-1_FoV-1	1.08	c	Brt_7-1_FoV-1	0.000287	c	Brt_7-1_FoV-1	0.0189	c
Brt_7-1_FoV-1	1.07	c	Brt_7-1_FoV-1	0.000295	c	Brt_7-1_FoV-1	0.0194	c
Brt_7-1_FoV-1	0.903	c	Brt_7-1_FoV-1	0.00026	c	Brt_7-1_FoV-1	0.0191	c
Brt_7-1_FoV-1	1.22	c	Brt_7-1_FoV-1	0.000462	c	Brt_7-1_FoV-1	0.0219	c
Brt_7-1_FoV-2	1.02	c	Brt_7-1_FoV-2	0.000648	c	Brt_7-1_FoV-2	0.0245	c
Brt_7-1_FoV-2	0.919	c	Brt_7-1_FoV-2	0.000364	c	Brt_7-1_FoV-2	0.0259	c
Brt_7-1_FoV-2	0.98	c	Brt_7-1_FoV-2	0.000551	c	Brt_7-1_FoV-2	0.0276	c
Brt_7-1_FoV-2	0.986	c	Brt_7-1_FoV-2	0.000271	c	Brt_7-1_FoV-2	0.0184	c
Brt_7-1_FoV-2	1.07	c	Brt_7-1_FoV-2	0.00031	c	Brt_7-1_FoV-2	0.0237	c
Brt_7-1_FoV-2	0.898	c	Brt_7-1_FoV-2	0.000446	c	Brt_7-1_FoV-2	0.0249	c
Brt_7-1_FoV-2	0.987	c	Brt_7-1_FoV-2	0.000383	c	Brt_7-1_FoV-2	0.024	c
Brt_7-1_FoV-2	0.949	c	Brt_7-1_FoV-2	0.000341	c	Brt_7-1_FoV-2	0.0193	c
Brt_7-1_FoV-2	0.695	c	Brt_7-1_FoV-2	0.000416	c	Brt_7-1_FoV-2	0.0228	c
Brt_7-1_FoV-2	1.06	c	Brt_7-1_FoV-2	0.000285	c	Brt_7-1_FoV-2	0.0266	c
Brt_7-1_FoV-2	1.13	c	Brt_7-1_FoV-2	0.00044	c	Brt_7-1_FoV-2	0.0261	c
Brt_7-1_FoV-2	0.9	c	Brt_7-1_FoV-2	0.00046	c	Brt_7-1_FoV-2	0.027	c
Brt_7-1_FoV-2	1.01	c	Brt_7-1_FoV-2	0.00032	c	Brt_7-1_FoV-2	0.0231	c
Brt_7-1_FoV-2	1.19	c	Brt_7-1_FoV-2	0.0004	c	Brt_7-1_FoV-2	0.0242	c
Brt_7-1_FoV-2	0.988	c	Brt_7-1_FoV-2	0.000359	c	Brt_7-1_FoV-2	0.0289	c
Brt_7-1_FoV-2	1.04	c	Brt_7-1_FoV-2	0.000306	c	Brt_7-1_FoV-2	0.0231	c
Brt_7-1_FoV-2	1	c	Brt_7-1_FoV-2	0.000359	c	Brt_7-1_FoV-2	0.0239	c
Brt_7-1_FoV-2	1.05	c	Brt_7-1_FoV-2	0.000389	c	Brt_7-1_FoV-2	0.025	c
Brt_7-1_FoV-2	1.1	c	Brt_7-1_FoV-2	0.000695	c	Brt_7-1_FoV-2	0.0282	c
Brt_7-1_FoV-2	1	c	Brt_7-1_FoV-2	0.000369	c	Brt_7-1_FoV-2	0.0243	c
Brt_7-1_FoV-2	1.09	c	Brt_7-1_FoV-2	0.000292	c	Brt_7-1_FoV-2	0.0203	c
Brt_7-1_FoV-2	1.04	c	Brt_7-1_FoV-2	0.000279	c	Brt_7-1_FoV-2	0.0236	c
Brt_7-1_FoV-1	1.64	n	Brt_7-1_FoV-1	0.00222	n	Brt_7-1_FoV-1	0.0568	n
Brt_7-1_FoV-1	1.46	n	Brt_7-1_FoV-1	0.00132	n	Brt_7-1_FoV-1	0.0381	n
Brt_7-1_FoV-1	1.34	n	Brt_7-1_FoV-1	0.0014	n	Brt_7-1_FoV-1	0.0364	n
Brt_7-1_FoV-1	1.13	n	Brt_7-1_FoV-1	0.00157	n	Brt_7-1_FoV-1	0.0381	n
Brt_7-1_FoV-1	0.948	n	Brt_7-1_FoV-1	0.00112	n	Brt_7-1_FoV-1	0.0284	n
Brt_7-1_FoV-1	1.05	n	Brt_7-1_FoV-1	0.00202	n	Brt_7-1_FoV-1	0.0492	n
Brt_7-1_FoV-1	1.22	n	Brt_7-1_FoV-1	0.00203	n	Brt_7-1_FoV-1	0.0526	n
Brt_7-1_FoV-1	1.23	n	Brt_7-1_FoV-1	0.00144	n	Brt_7-1_FoV-1	0.0405	n
Brt_7-1_FoV-1	1.33	n	Brt_7-1_FoV-1	0.00248	n	Brt_7-1_FoV-1	0.0647	n
Brt_7-1_FoV-2	1.03	n	Brt_7-1_FoV-2	0.00281	n	Brt_7-1_FoV-2	0.0619	n
Brt_7-1_FoV-2	0.879	n	Brt_7-1_FoV-2	0.00214	n	Brt_7-1_FoV-2	0.0457	n
Brt_7-1_FoV-2	1.17	n	Brt_7-1_FoV-2	0.00226	n	Brt_7-1_FoV-2	0.0555	n
Brt_7-1_FoV-2	1.02	n	Brt_7-1_FoV-2	0.00221	n	Brt_7-1_FoV-2	0.0496	n
Brt_7-1_FoV-2	0.939	n	Brt_7-1_FoV-2	0.00195	n	Brt_7-1_FoV-2	0.0432	n
Brt_7-1_FoV-2	0.91	n	Brt_7-1_FoV-2	0.00184	n	Brt_7-1_FoV-2	0.0397	n
Brt_7-1_FoV-2	1.42	n	Brt_7-1_FoV-2	0.00262	n	Brt_7-1_FoV-2	0.0694	n
Brt_7-1_FoV-1	1.96	p	Brt_7-1_FoV-1	7.72e-05	p	Brt_7-1_FoV-1	0.0261	p
Brt_7-1_FoV-1	1.33	p	Brt_7-1_FoV-1	0.000247	p	Brt_7-1_FoV-1	0.0223	p
Brt_7-1_FoV-1	1.28	p	Brt_7-1_FoV-1	0.0002	p	Brt_7-1_FoV-1	0.0249	p
Brt_7-1_FoV-1	1.18	p	Brt_7-1_FoV-1	0.000163	p	Brt_7-1_FoV-1	0.0282	p
Brt_7-1_FoV-1	1.29	p	Brt_7-1_FoV-1	0.000196	p	Brt_7-1_FoV-1	0.0231	p
Brt_7-1_FoV-2	1.45	p	Brt_7-1_FoV-2	0.000124	p	Brt_7-1_FoV-2	0.0324	p
Brt_7-1_FoV-2	1.34	p	Brt_7-1_FoV-2	0.000158	p	Brt_7-1_FoV-2	0.0348	p
Brt_7-1_FoV-2	1.25	p	Brt_7-1_FoV-2	0.000178	p	Brt_7-1_FoV-2	0.0313	p
Brt_7-1_FoV-2	1.21	p	Brt_7-1_FoV-2	0.00019	p	Brt_7-1_FoV-2	0.0307	p
Brt_7-1_FoV-2	1.38	p	Brt_7-1_FoV-2	0.000159	p	Brt_7-1_FoV-2	0.0301	p
average_c	1.1276		average_c	0.000350042		average_c	0.0225
average_n	1.16975		average_n	0.00196437		average_n	0.0481125
average_p	1.367		average_p	0.00016922		average_p	0.02839
standard_dev_c	0.199054		standard_dev_c	0.000103023		standard_dev_c	0.0027688
standard_dev_n	0.215222		standard_dev_n	0.000471367		standard_dev_n	0.0110593
standard_dev_p	0.211568		standard_dev_p	4.35944e-05		standard_dev_p	0.00395511
			5.61183

### Sheet: collodaria host
Cell	12C14N/12C2	class	Cell	31P/12C2	class	Cell	32S/12C2	class
Col_5-1_FoV-1	0.972	c	Col_5-1_FoV-1	0.000944	c	Col_5-1_FoV-1	0.0252	c
Col_5-1_FoV-1	0.949	c	Col_5-1_FoV-1	0.000668	c	Col_5-1_FoV-1	0.0235	c
Col_5-1_FoV-1	1.02	c	Col_5-1_FoV-1	0.000469	c	Col_5-1_FoV-1	0.0235	c
Col_5-1_FoV-1	1.09	c	Col_5-1_FoV-1	0.000508	c	Col_5-1_FoV-1	0.0187	c
Col_5-1_FoV-1	1.09	c	Col_5-1_FoV-1	0.000438	c	Col_5-1_FoV-1	0.0205	c
Col_5-1_FoV-1	1.1	c	Col_5-1_FoV-1	0.000547	c	Col_5-1_FoV-1	0.023	c
Nov_Col_5-2_FoV-2	1.19	c	Nov_Col_5-2_FoV-2	0.000161	c	Nov_Col_5-2_FoV-2	0.0118	c
Nov_Col_5-2_FoV-2	1.2	c	Nov_Col_5-2_FoV-2	0.000135	c	Nov_Col_5-2_FoV-2	0.0111	c
Nov_Col_5-2_FoV-2	1.24	c	Nov_Col_5-2_FoV-2	0.000128	c	Nov_Col_5-2_FoV-2	0.0117	c
Nov_Col_5-2_FoV-2	1.17	c	Nov_Col_5-2_FoV-2	0.000136	c	Nov_Col_5-2_FoV-2	0.011	c
Col_5-1_FoV-1	0.224	h	Col_5-1_FoV-1	0.00017	h	Col_5-1_FoV-1	0.0231	h
Col_5-1_FoV-1	0.303	h	Col_5-1_FoV-1	0.000206	h	Col_5-1_FoV-1	0.0275	h
Col_5-1_FoV-1	0.298	h	Col_5-1_FoV-1	0.00034	h	Col_5-1_FoV-1	0.0284	h
Col_5-1_FoV-1	0.35	h	Col_5-1_FoV-1	0.000219	h	Col_5-1_FoV-1	0.00939	h
Col_5-1_FoV-1	0.323	h	Col_5-1_FoV-1	0.000165	h	Col_5-1_FoV-1	0.0128	h
Col_5-1_FoV-1	0.351	h	Col_5-1_FoV-1	0.000102	h	Col_5-1_FoV-1	0.0326	h
Col_5-1_FoV-1	0.225	h	Col_5-1_FoV-1	0.000127	h	Col_5-1_FoV-1	0.0145	h
Col_5-1_FoV-1	0.315	h	Col_5-1_FoV-1	0.000145	h	Col_5-1_FoV-1	0.0264	h
Col_5-1_FoV-1	0.275	h	Col_5-1_FoV-1	0.000139	h	Col_5-1_FoV-1	0.0221	h
Col_5-1_FoV-1	0.55	h	Col_5-1_FoV-1	0.00033	h	Col_5-1_FoV-1	0.0377	h
Col_5-1_FoV-1	0.365	h	Col_5-1_FoV-1	0.000137	h	Col_5-1_FoV-1	0.0379	h
Nov_Col_5-2_FoV-2	0.339	h	Nov_Col_5-2_FoV-2	7.74e-05	h	Nov_Col_5-2_FoV-2	0.0346	h
Nov_Col_5-2_FoV-2	0.386	h	Nov_Col_5-2_FoV-2	7.76e-05	h	Nov_Col_5-2_FoV-2	0.0154	h
Col_5-1_FoV-1	1.12	i	Col_5-1_FoV-1	0.000891	i	Col_5-1_FoV-1	0.0177	i
Col_5-1_FoV-1	0.814	n	Col_5-1_FoV-1	0.000683	n	Col_5-1_FoV-1	0.0185	n
Nov_Col_5-2_FoV-2	0.996	n	Nov_Col_5-2_FoV-2	0.000466	n	Nov_Col_5-2_FoV-2	0.017	n
Col_5-1_FoV-1	1.29	p	Col_5-1_FoV-1	0.000298	p	Col_5-1_FoV-1	0.03	p
Col_5-1_FoV-1	1.12	r	Col_5-1_FoV-1	0.00377	r	Col_5-1_FoV-1	0.0516	r
Col_5-1_FoV-1	1.12	r	Col_5-1_FoV-1	0.00348	r	Col_5-1_FoV-1	0.0496	r
Col_5-1_FoV-1	1.15	r	Col_5-1_FoV-1	0.00363	r	Col_5-1_FoV-1	0.0528	r
Col_5-1_FoV-1	1.11	r	Col_5-1_FoV-1	0.00321	r	Col_5-1_FoV-1	0.0501	r
Col_5-1_FoV-1	1.1	r	Col_5-1_FoV-1	0.00373	r	Col_5-1_FoV-1	0.0529	r
Col_5-1_FoV-1	1.05	r	Col_5-1_FoV-1	0.00234	r	Col_5-1_FoV-1	0.0421	r
Col_5-1_FoV-1	1.11	r	Col_5-1_FoV-1	0.00304	r	Col_5-1_FoV-1	0.0469	r
Col_5-1_FoV-1	1.16	r	Col_5-1_FoV-1	0.00363	r	Col_5-1_FoV-1	0.0549	r
Col_5-1_FoV-1	1.17	r	Col_5-1_FoV-1	0.00341	r	Col_5-1_FoV-1	0.0508	r
Nov_Col_5-2_FoV-2	1.17	r	Nov_Col_5-2_FoV-2	0.00172	r	Nov_Col_5-2_FoV-2	0.0453	r
Nov_Col_5-2_FoV-2	1.24	r	Nov_Col_5-2_FoV-2	0.0022	r	Nov_Col_5-2_FoV-2	0.0572	r
Nov_Col_5-2_FoV-2	1.36	r	Nov_Col_5-2_FoV-2	0.00259	r	Nov_Col_5-2_FoV-2	0.0668	r
Nov_Col_5-2_FoV-2	1.26	r	Nov_Col_5-2_FoV-2	0.00185	r	Nov_Col_5-2_FoV-2	0.0514	r
Col_5-1_FoV-1	0.807	v	Col_5-1_FoV-1	9.87e-05	v	Col_5-1_FoV-1	0.0685	v
Nov_Col_5-2_FoV-2	1.09	v	Nov_Col_5-2_FoV-2	3.79e-05	v	Nov_Col_5-2_FoV-2	0.0583	v
average_c	1.1021		average_c	0.0004134		average_c	0.0224
average_n	0.905		average_n	0.0005745		average_n	0.01775
average_p	1.29		average_p	0.000298		average_p	0.03
average_r	1.16308		average_r	0.00296923		average_r	0.0517231
average_v	0.9485		average_v	6.83e-05		average_v	0.0634
average_h	0.331077		average_h	0.000171923		average_h	0.0247992
average_i	1.12		average_i	0.000891		average_i	0.0177
standard_dev_c	0.0939898		standard_dev_c	0.00026009		standard_dev_c	0.00564641
standard_dev_n	0.264079		standard_dev_n	0.0001085		standard_dev_n	0.00075
standard_dev_p	0.171814		standard_dev_p	0		standard_dev_p	0
standard_dev_r	0.0786799		standard_dev_r	0.000698893		standard_dev_r	0.00602195
standard_dev_v	0.1415		standard_dev_v	3.04e-05		standard_dev_v	0.0051
standard_dev_h	0.0789259		standard_dev_h	8.05913e-05		standard_dev_h	0.00921457
standard_dev_i	0		standard_dev_i	0		standard_dev_i	0
