## Supplementary material for "Subcellular architecture and metabolic connection in the planktonic photosymbiosis between Collodaria (radiolarians) and their microalgae": Table S4

### Sheet: Sheet1
Imaging area	S (ppm)	Fe (ppm)
Host_Collodaria	1101.63	161.97
Host_Collodaria	746.667	117.853
Host_Collodaria	1008.8	109.25
Host_Collodaria	1408.9	48.2
Host_Collodaria	1433.72	71
vacuole_matrix_host	4762.5					Fe (ppm)	S (ppm)
vacuole_matrix_host	4844.4			Host	average	101.655	1139.94
vacuole_matrix_host	6630				Stand_dev	39.3831	257.672
Symbiont_Brandtodinium	3036.5	75
Symbiont_Brandtodinium	2876.4	64.5		Host vacuole	average	5412.3
Symbiont_Brandtodinium	3508	66.8			Stand_dev	861.693
Symbiont_Brandtodinium	2077.9	25.4
Symbiont_Brandtodinium	2532.9	36.2		Symbiont	average	45.3369	2415.62
Symbiont_Brandtodinium	1620.9	39.8			Stand_dev	18.3442	613.775
Symbiont_Brandtodinium	2302.72	26.3
Symbiont_Brandtodinium	1852.9	31.93		Free-living	average	41.6364	2067.61
Symbiont_Brandtodinium	2595.9	34.13			Stand_dev	16.411	430.04
Symbiont_Brandtodinium	1921.6	79.95
Symbiont_Brandtodinium	3431.6	37.4
Symbiont_Brandtodinium	1767.9	41.06
Symbiont_Brandtodinium	1877.9	30.91
Freeliving_Brandtodinium	1993	47
Freeliving_Brandtodinium	1962	29
Freeliving_Brandtodinium	2524	36
Freeliving_Brandtodinium	1603	46
Freeliving_Brandtodinium	1302	53
Freeliving_Brandtodinium	1672	58
Freeliving_Brandtodinium	2093	28
Freeliving_Brandtodinium	2194	25
Freeliving_Brandtodinium	2243	61
Freeliving_Brandtodinium	2368	51
Freeliving_Brandtodinium	1350	101
Freeliving_Brandtodinium	2370	29
Freeliving_Brandtodinium	2245	21
Freeliving_Brandtodinium	2321	42
Freeliving_Brandtodinium	2349	16
Freeliving_Brandtodinium	2340	27
Freeliving_Brandtodinium	2008	13
Freeliving_Brandtodinium	2359	41
Freeliving_Brandtodinium	2499	43
Freeliving_Brandtodinium	2912	49
Freeliving_Brandtodinium	2754	42
Freeliving_Brandtodinium	1476	48
Freeliving_Brandtodinium	1710	51
Freeliving_Brandtodinium	1939	55
Freeliving_Brandtodinium	1389	24
Freeliving_Brandtodinium	1108	41
Freeliving_Brandtodinium	2403	35
Freeliving_Brandtodinium	1827	42
Freeliving_Brandtodinium	2222	39
Freeliving_Brandtodinium	1679	56
Freeliving_Brandtodinium	2434	28
Freeliving_Brandtodinium	2369	61
Freeliving_Brandtodinium	2214	36
