## Supplementary material for "Subcellular architecture and metabolic connection in the planktonic photosymbiosis between Collodaria (radiolarians) and their microalgae": Table S5

### Sheet: Sheet1
		mol/mol P	mol/mol P	mol/mol P	mol/mol P	mmol/mol P	mol/mol P	mol/mol P	mol/mol P	mol/mol P	mmol/mol P	mmol/mol P	mmol/mol P	mmol/mol P	mmol/mol P	mmol/mol P	mmol/mol P	mmol/mol P	mmol/mol P
		Li	B	Na	Mg	Al	P	K	Ca	Cr	Mn	Fe	Ni	Co	Cu	Zn	Cd	Pb	U
Mean	Mix of colonies	0.0171994	0.105972	97.2687	36.9552	11.0229	1	10.1204	4.83404	NA	5.49293	14.5629	29.0117	1.04509	1.95553	26.9949	0.58808	0.0189235	0.00727879
	Colony 1	0.0208735	0.131004	211.782	61.5904	6.93812	1	12.2223	8.71214	6.96527e-05	0.95474	5.85568	0.183743	0.182892	0.423252	8.87374	0.0940036	0.175191	0.0148488
	Colony 6	0.035314	0.249193	85.0637	59.018	19.1793	1	18.1436	9.89935	0.000220433	29.3753	18.5835	15.1041	1.02875	2.18514	22.6735	0.564308	1.81557	0.0190975
	Colony 7	0.0449047	0.254315	446.575	80.5627	16.8373	1	23.9267	13.3468	0.00252165	26.1994	20.7933	13.4946	1.15011	1.42273	23.5734	0.581362	0.157345	0.0260939
	3387 (free-living brandtodinium)	0.0120969	0.421375	405.797	49.5811	63.4121	1	16.3001	10.573	NA	9.17144	171.352	0.617496	0.0891437	1.26059	15.0924	0.00610451	NA	NA
		Li	B	Na	Mg	Al	P	K	Ca	Cr	Mn	Fe	Ni	Co	Cu	Zn	Cd	Pb	U
SD	Mix of colonies	0.00288531	0.0322238	11.0065	4.93871	1.92704	0	1.63236	0.625308	NA	1.06596	4.02207	6.6562	0.232502	0.370748	7.19302	0.2009	0.00848774	0.0041869
	Colony 1	NA	0.0399716	NA	15.3791	5.45586	0	3.3279	1.33881	1.71554e-05	0.25841	0.796401	0.0281124	0.129987	0.061882	2.33476	0.0361846	NA	0.00882167
	Colony 6	NA	0.127411	NA	11.3263	15.5577	0	6.98879	2.39544	3.06859e-05	7.96339	2.09523	0.499587	0.0189118	0.57221	6.44744	0.225779	NA	0.0122893
	Colony 7	NA	0.0667148	NA	16.0175	13.8154	0	5.51608	0.987512	0.000455092	7.14525	2.52666	3.74267	0.3167	0.2851	5.89761	0.221665	NA	0.0150051
	3387 (free-living brandtodinium)	NA	0.0490443	31.5972	4.77881	6.92942	0	0.366222	0.736657	NA	0.150953	8.42413	0.0889025	0.0058881	0.0754903	0.567385	0.000977663	NA	NA
